# SAGA1 and SAGA2 promote starch formation around proto-pyrenoids in Arabidopsis chloroplasts

**DOI:** 10.1101/2023.11.25.568654

**Authors:** Nicky Atkinson, Rhea Stringer, Stephen R Mitchell, David Seung, Alistair J. McCormick

## Abstract

The pyrenoid is a chloroplastic microcompartment in which most algae and some terrestrial plants condense the primary carboxylase, Rubisco (ribulose-1,5-bisphosphate carboxylase/oxygenase) as part of a CO_2_-concentrating mechanism that improves the efficiency of CO_2_ capture. Engineering a pyrenoid-based CO_2_-concentrating mechanism (pCCM) into C3 crop plants is a promising strategy to enhance yield capacities and resilience to the changing climate. Many pyrenoids are characterized by a sheath of starch plates that is proposed to act as a barrier to limit CO_2_ diffusion. Recently, we have reconstituted a phase-separated ‘proto-pyrenoid’ Rubisco matrix in the model C3 plant *Arabidopsis thaliana* using proteins from the alga with the most well studied pyrenoid, *Chlamydomonas reinhardtii* (1). Here we describe the impact of introducing the Chlamydomonas proteins StArch Granules Abnormal 1 (SAGA1) and SAGA2, which are associated with the regulation of pyrenoid starch biogenesis and morphology. We show that SAGA1 localizes to the proto-pyrenoid in engineered Arabidopsis plants, which results in the formation of atypical spherical starch granules enclosed within the proto-pyrenoid condensate and adjacent plate-like granules that partially cover the condensate, but without modifying the total amount of chloroplastic starch accrued. Additional expression of SAGA2 further increases the proportion of starch synthesised as adjacent plate-like granules that fully encircle the proto-pyrenoid. Our findings pave the way to assembling a diffusion barrier as part of a functional pCCM in vascular plants, whilst also advancing our understanding of the roles of SAGA1 and SAGA2 in starch sheath formation and opening novel avenues for engineering starch morphology.
