## Additional Supplementary data for "SAGA1 and SAGA2 promote starch formation around proto-pyrenoids in Arabidopsis chloroplasts": Table S1 List of plasmid vectors.xlsx

### Sheet: Sheet1
Table S1. List of plasmid vectors used in this study. See Fig. S12 for vector maps as .gb files.
Where double terminators are used, terminators are separated by commas.
			Cassette 1					Cassette 2					Cassette 3					Cassette 4
Construct name	Transgenes expressed	Background expressed in	Promoter	Transit peptide	Gene	Tag	Terminator	Promoter	Transit peptide	Gene	Tag	Terminator	Promoter	Transit peptide	Gene	Tag	Terminator	Promoter	Transit peptide	Gene	Tag	Terminator
L2.135	SAGA1:mCherry	S2Cr	CaMV 35S	-	SAGA1	mCherry	CaMV 35S, nos	pFast-red selection cassette
L2.150	SAGA1:mCherry, EPYC1:GFP	S2Cr	CaMV 35S	-	SAGA1	mCherry	CaMV 35S, nos	CsVMV	AtRbcS1A	EPYC1	tGFP	HSP, nos	pFast-red selection cassette
L2.173	SAGA2:mNeon	S2Cr	CaMV 35S	-	SAGA2	mNeon	HSP, nos	pFast-red selection cassette
L2.171	SAGA2:mCherry, EPYC1:GFP	S2Cr	CaMV 35S	-	SAGA2	mCherry	CaMV 35S, nos	CsVMV	AtRbcS1A	EPYC1	tGFP	HSP, nos	pFast-red selection cassette
L2.177	SAGA2:mCherry, EPYC1:GFP, SAGA1	S2Cr	CaMV 35S	-	SAGA2	mCherry	CaMV 35S, nos	CsVMV	AtRbcS1A	EPYC1	tGFP	HSP, nos	CaMV 35S	-	SAGA1	-	ocs	pFast-red selection cassette
L2.160	SAGA2:BFP	L2.150 in S2Cr	CaMV 35S	-	SAGA2	BFP	HSP, nos	Kanamycin resistance cassette
