## Additional Supplementary data for "SAGA1 and SAGA2 promote starch formation around proto-pyrenoids in Arabidopsis chloroplasts": Table S3 Y2H sequences.xlsx

### Sheet: Sheet1
Table S3. Gene coding sequences used for Yeast Two-Hybrid assays.
	Binding domain sequences
	Name	Sequence
	SAGA2	ATGGGAGGTGCTTCTACTGGATCTGTGGGACTCTCTGCTAGAAGGCTTTCACCTTCTCCAAGAGTGCTTCCTACTGCTCCTCCTGGTGTTGCTCCTCAGAGATCTTCTAAGGCTGGAAGGCGTAAGCAAGAGCAACAAGCTGGATTCGCCAAGCACTCATCTCAGCCTAGAACTGTTTGTGCTGCTCAGCAGCTCCCTTCTTACGTTCACCAACAGGCTGCTTTCGCTAGACCTAGACAGACTGTTGTGATGCATGCTGCTGCTCCAGGTGGTGCTGGTGCAGCTGGTGCTGCTGTTCCTCCTGGACATGTTAAGGTTCAGATCGTGGTTCCTAAGGGACAGCTTCCTCCAGGACAACAGCTTGTTCTTGTTGGAGGACATCCTAGACTCGGAGAGTGG…
	EPYC1	ATGGCTACGATCAGTTCTATGAGAGTTGGAGCTGCGTCTAGGGTCGTTGTTTCAGGAAGAGTTAAAACCGTGAAGGTAGCAGCAAGAGGATCTTGGAGAGAGTCTTCTACTGCTACAGTTCAAGCCTCAAGAGCTAGTAGTGCAACGAACAGAGTGAGCCCAACAAGAAGCGTTCTCCCAGCTAATTGGAGGCAAGAACTTGAATCACTCAGAAATGGTAACGGCAGCTCGTCGGCGGCGTCCTCTGCTCCTGCTCCTGCGAGATCGAGCAGCGCATCGTGGCGAGACGCCGCTCCTGCATCATCAGCGCCTGCCAGAAGTAGCTCAGCTTCAAAGAAGGCCGTTACTCCTTCAAGAAGTGCCTTGCCTTCAAATTGGAAGCAGGAATTGGAGTCATTG…
	EPYC1 helix KO	ATGGCTACGATCAGTTCTATGAGAGTTGGAGCTGCGTCTAGGGTCGTTGTTTCAGGAAGAGTTAAAACCGTGAAGGTAGCAGCAAGAGGATCTTGGAGAGAGTCTTCTACTGCTACAGTTCAAGCCTCAAGAGCTAGTAGTGCAACGAACAGAGTGAGCCCAACAAGAAGCGTTCTCCCAGCTAATTGGGCTGCTGCAGCAGCGGCGGCAAGAAATGGTAACGGCAGCTCGTCGGCGGCGTCCTCTGCTCCTGCTCCTGCGAGATCGAGCAGCGCATCGTGGCGAGACGCCGCTCCTGCATCATCAGCGCCTGCCAGAAGTAGCTCAGCTTCAAAGAAGGCCGTTACTCCTTCAAGAAGTGCCTTGCCTTCAAATTGGGCAGCGGCTGCTGCAGCTGCT…
	EPYC1 Rep1 E66V/E68V	ATGGCAAGAGGATCTTGGAGAGAGTCATCTACTGCTACAGTTCAAGCCTCAAGAGCTAGTAGTGCAACGAACAGAGTGAGCCCAACAAGAAGCGTTCTCCCAGCTAATTGGAGGCAAGTACTTGTATCACTCAGAAATGGTAACGGC
	EPYC1 Rep1 L67R/L70R	ATGGCAAGAGGATCTTGGAGAGAGTCATCTACTGCTACAGTTCAAGCCTCAAGAGCTAGTAGTGCAACGAACAGAGTGAGCCCAACAAGAAGCGTTCTCCCAGCTAATTGGAGGCAAGAACgTGAATCACGCAGAAATGGTAACGGC
	EPYC1 Rep1 L70R	ATGGCAAGAGGATCTTGGAGAGAGTCATCTACTGCTACAGTTCAAGCCTCAAGAGCTAGTAGTGCAACGAACAGAGTGAGCCCAACAAGAAGCGTTCTCCCAGCTAATTGGAGGCAAGAACTTGAATCACGCAGAAATGGTAACGGC
	EPYC1 Rep1 L67R	ATGGCAAGAGGATCTTGGAGAGAGTCATCTACTGCTACAGTTCAAGCCTCAAGAGCTAGTAGTGCAACGAACAGAGTGAGCCCAACAAGAAGCGTTCTCCCAGCTAATTGGAGGCAAGAACgTGAATCACTCAGAAATGGTAACGGC
	EPYC1 Rep1 L70E	ATGGCAAGAGGATCTTGGAGAGAGTCATCTACTGCTACAGTTCAAGCCTCAAGAGCTAGTAGTGCAACGAACAGAGTGAGCCCAACAAGAAGCGTTCTCCCAGCTAATTGGAGGCAAGAACTTGAATCAgagAGAAATGGTAACGGC
	EPYC1 Rep1 L70H	ATGGCAAGAGGATCTTGGAGAGAGTCATCTACTGCTACAGTTCAAGCCTCAAGAGCTAGTAGTGCAACGAACAGAGTGAGCCCAACAAGAAGCGTTCTCCCAGCTAATTGGAGGCAAGAACTTGAATCACaCAGAAATGGTAACGGC
	Activation domain sequences
	Name	Sequence
	CrRbcS1	GTGTGGACACCGGTGAACAACAAGATGTTTGAGACTTTTAGTTACCTACCACCTTTGACTGATGAGCAAATTGCTGCGCAGGTCGACTACATTGTTGCTAATGGATGGATACCCTGTCTCGAGTTTGCCGAGGCGGATAAAGCCTATGTTTCTAACGAATCAGCAATCCGTTTTGGATCCGTTAGCTGTTTGTATTATGACAACAGATACTGGACAATGTGGAAATTACCGATGTTCGGGTGCAGAGATCCTATGCAGGTGTTGCGAGAGATCGTGGCTTGTACTAAGGCTTTCCCTGACGCCTACGTTAGACTGGTCGCATTCGACAACCAAAAACAGGTTCAAATTATGGGGTTCCTTGTACAGAGACCGAAGACAGCCAGAGATTTCCAACCAGCC…
	CrRbcL	ATGGTTCCACAAACAGAAACTAAAGCAGGTGCTGGATTCAAAGCCGGTGTAAAAGACTACCGTTTAACATACTACACACCTGATTACGTAGTAAGAGATACTGATATTTTAGCTGCATTCCGTATGACTCCACAACTAGGTGTTCCACCTGAAGAATGTGGTGCTGCTGTAGCTGCTGAATCTTCAACAGGTACATGGACTACAGTATGGACTGACGGTTTAACAAGTCTTGACCGTTACAAAGGTCGTTGTTACGATATCGAACCAGTTCCGGGTGAAGACAACCAATACATTGCTTACGTAGCTTACCCAATCGACTTATTCGAAGAAGGTTCAGTAACTAACATGTTCACTTCTATTGTAGGTAACGTATTCGGTTTCAAAGCTTTACGTGCTCTA…
	SAGA1	ATGTCTACCGCATGGTTGCCGGGAAGGCCTGCCTGCGGCAGACTGGTACCAGGCCGTTCAGCATCCGCGGTGCTACTAGGACATAGAATGCTAGGTACCAGAAGGTTAGCCTGGTCCCCCCCTGGATGTGGGCATTTAGGGACGTCAAGGTCCAGGACAGTAACGCTGGGAGGACTACTTCTTCTCCCTCGTCCAGCACCCGCCGCGGCTGCTGTTGCTGCCTCTGCTGCAGCTGCTGCTGGATGTAGCGGGTTCCCAGCGGGGTCAAGGAGTGCCTCCGGGGGCGGGTATTCCTCATCTTCCTCTTCTTCTTCAAACTCTGCGGGCCACGGGCTGGCGCGTCCTGCTGGGGGTCGTGCGCCAAGGAGGGCAGGGAAAGGTCGTGGGCTCCCTGTCGCG…
	SAGA2	ATGGGAGGTGCTTCTACTGGATCTGTGGGACTCTCTGCTAGAAGGCTTTCACCTTCTCCAAGAGTGCTTCCTACTGCTCCTCCTGGTGTTGCTCCTCAGAGATCTTCTAAGGCTGGAAGGCGTAAGCAAGAGCAACAAGCTGGATTCGCCAAGCACTCATCTCAGCCTAGAACTGTTTGTGCTGCTCAGCAGCTCCCTTCTTACGTTCACCAACAGGCTGCTTTCGCTAGACCTAGACAGACTGTTGTGATGCATGCTGCTGCTCCAGGTGGTGCTGGTGCAGCTGGTGCTGCTGTTCCTCCTGGACATGTTAAGGTTCAGATCGTGGTTCCTAAGGGACAGCTTCCTCCAGGACAACAGCTTGTTCTTGTTGGAGGACATCCTAGACTCGGAGAGTGG…
	SAGA2 Region 1	ATGCATGCTGCTGCTCCAGGTGGTGCTGGTGCAGCTGGTGCTGCTGTTCCTCCTGGACATGTTAAGGTTCAGATCGTGGTTCCTAAGGGACAGCTTCCTCCAGGACAACAGCTTGTTCTTGTTGGAGGACATCCTAGACTCGGAGAGTGGAATCCTCAAGCTGGACCTAGACTTTACCTTGCTCCTGCTGGAAACGCTCACAGAACTGAAGTTGTGCTCCCTACTGATACCCCGATCGCTGCTAAGCTTGTGCTTATGCAAGATGGACTCCCTATCCACTGGGAGACTGGTGGTGATAGAATGCTTCTTTTGGCAGCTCCTCCGGCTTCTTCTGCTGTTTCTTACGGATACCTCGTGATGTGCGATTTCGAGGATACCAACAGAACCCACGCTATGCTT…
	SAGA2 Region 2	ATGCAACAGCCTCAGCAACAGCAAGAAGCAGCTCCTGCAGGTTATGATACTGCTGCTGTGGCTGCTGCACCTGGTATGCCTGGTGGAAGATCTGTTTCTCCTACTAGAGGACCTGCTGGACTTCCACCTCCTCCAGCTGTACCTCCTCCTACTCCGGCTGCTGCTGCCGCAGCTGCTGCATTGCAACAACAATCTGATCTCGCTGCCGTGAGGAAGATGGTTGAAAAGGCTGCTCAAAGGGGAAAGCCATTGCCTCAAGCTCAGTTCACACCTTCTACTTTCGTGCCTCCTACCTACGCTCCTTCTGGATCTGCTTCTGCTGGTGGGGCTCCTGATCCTTCTTTGCCTGCTCCACAAGCTCCTCCACAACAGCAATCTCATCCTCAACAACCACCTCAG…
	SAGA2 Region 3	ATGCTCTCGTCTATGCAGTCTAGAGCCGAAGAGTTCCAAAGGCAAGTTGAGAAAGCTGCCGCTGGAATGGGAGAGTCTACTAGACAAGAAGAGGCCCTCAGAAAAGAGGTGGCAAGACTCAGAAGAGTGATCGAGCAGTACAAAGAATACCTCGAGGAACACGACGGTGAGTTGGGAAGATCACTTGAACGTGAAGAGGCTCTTGACGCCCAGCTTTCTTCATTGCAAGCTGTGGTGTCTCAGCAAGAGTCTCAGTTGAGAGGTGCTCTTGAAAGACAGCAGGCTCTCTCTGCAGAACTCGAAGAACAGAGAAGAACCGCTGATGAGTACCAGGCAAAGCTGGAAGAACAACAGAGAGAGTTGGCTGAAGCGGCTGCTAAACAAGCAGCTATGAATGAG…
	SAGA2 Region 4	ATGGCTGCCCCTATGCCTCCTGCTAGGGCAGCCGCTCCTGCTCCTGCACCTCCAGCCGCAGCAAGACCAGCTCCACCTCAGGCTGAAAGAAGAGAGCAACCTCCTATTCCAGCTCCTCAGCCACCACAACCTCAAGCACAACCACAGGCACAAGTGCAACCTAAGGCTGAGAAACCTCAAGAAAAGCCAGCCGCCGCAGCTCCGCCTCCAGCGCCTGCGCCAGCTCCAGCTAAAACTAAGCCTGATTGGAGGGAACAAGCTCAGGCTCCTGTTCAGGCCGCTGCCGCCGCACCTGTACAAGCCGCAGCTAAACCTGCAGAGGCGGCTGCGGCTCCTGCTACAGCTTCTACAAAGCCTGAAGCTCCTAAGCCGGCTCCAGCTGCTTCATCTTCTGCTCCT…
	SAGA2 Region 5	ATGAGGGAAATCATCAACATGACCGCTACCGAACGTGCTGCAGTGGTTCAAGAAACTGAGTCTCTCCCAAGAGCTGCCTCTCCAGCTAGAAATGCTTCTGAGAACGCTCGTATGAGAGGATGGCCTGTTAGGATCGCTGATATGTGCCCTGAGGACAAAGAGCAGCAAGAACAAGGCGAAGGTGGTGCTAAAGCTGAGAGAGAATCTGAGAGAGGACAGGCTGCAGGATCTGGAAAGAGATCTGAAAGCTCTGAGAGGTCCGAGAGGTCTGAATCTTCTAGGGCAAGCCCGTCTAAAGGTAAGGGAAACAGATGGGCTAACCTCGCTAATGGTGAATCTGCTGGGGCTGCCGCTTCGGCTGCTTCTAGTTCATCTAGTGCCGCCGCTGCAGCTGAAAAG…
	SAGA2 Region 3A	ATGCTCTCGTCTATGCAGTCTAGAGCCGAAGAGTTCCAAAGGCAAGTTGAGAAAGCTGCCGCTGGAATGGGAGAGTCTACTAGACAAGAAGAGGCCCTCAGAAAAGAGGTGGCAAGACTCAGAAGAGTGATCGAGCAGTACAAAGAATACCTCGAGGAACACGACGGTGAGTTGGGAAGATCACTTGAACGTGAAGAGGCTCTTGACGCCCAGCTTTCTTCATTGCAAGCTGTGGTGTCTCAGCAAGAGTCTCAGTTGAGAGGTGCTCTTGAAAGACAGCAGGCTCTCTCTGCAGAACTCGAAGAACAGAGAAGAACCGCTGATGAGTACCAGGCAAAGCTGGAAGAACAACAGAGAGAGTTGGCTGAAGCGGCTGCTAAACAAGCAGCTATGAATGAG…
	SAGA2 Region 3B	ATGGCTGCTGCCAGAGAAAAGGCAGCTGTTGCCGCTGCTCGTGCTGCTGGGGAAAGAGAAGGGGATCTTCTTGGAAGAGTTGAGAAGCTCCAGGCCAACATTGCCAGCTACAAGTCCAAACTCCAAGAACAAGAGCGTTCCCTCTCTACCGCTGCACAAAGAGAGTCATCTCTTCAGGCTGCACTTGCTGAGCAAGAGGTGGAACGTGTTGCTTTGGCAGAGCAACTTCATGACGCTGTCGAGACTATCACCAGCCAAAAGCAGGTTTTGGAGAACGCTACTGCTGCCCAAGAGGAAGTGCTTGTTATGGCTCAACAGGTGCAGACTCTCCAGGTTGAACTTTCTGCTGAGCGTAACAGACACACCGAAGAGATGCAGCAAGTTCAGATGGCTCTTGAT…
	SAGA2 Region 3C	ATGGGAGGATCTGGTGGTGGACTTCCTGGTTCTACTTCTGCTTCAGCTAGCGGATCAGCTTCTGGTAGTACTAGCGCTTCTGGAACAACTGCTGCCTTGCAGCCTTCTGCTAGTGCTGGATCATCTGCTAAGGCCGATTCTGACGAACTTTTCGCTGCTGATGATGCCATGGCTAGCGGAGGTGAGATCGATTACGATCAGGCTGAGTTCGAGATGCAGAAGGCAGTTTTGAAGGCAGAGTACGAGGTTAAGGTGACGGCTCTCAAAGAGGCACTCGCTGTTGTTAAGAACTGA
